# Evolving stem cell fate capacities and transcriptional priming in the developing olfactory epithelium

**DOI:** 10.64898/2026.07.28.741343

**Authors:** Dana Bakalar, Catie Kaneshiro, Chloe Zhao, Tyson Fang, Sandrine Dudoit, Elizabeth Purdom, Kelly Street, John Ngai, Whitney Heavner

## Abstract

The olfactory epithelium of adult mammals contains two populations of stem cells that support its remarkable ability to regenerate neuronal and non-neuronal cell types throughout life. How olfactory epithelial cell types are established during development, however, is not well understood. Here, we use genetic lineage tracing and single-cell RNA sequencing of the perinatal mouse olfactory epithelium to construct a developmental trajectory consisting of multiple lineages. We identify transitional states and lineage relationships between individual cells and establish *Ascl1^+^* cells as the primary multipotent progenitors in the perinatal olfactory epithelium. Further, *Ascl1^+^* cells become progressively restricted in their cell fate capacity over developmental time and appear to be transcriptionally primed toward specific lineages. We also predict signaling pathways that may contribute to lineage plasticity and niche permissiveness. Together, these results contribute to our understanding of how cell-intrinsic and -extrinsic signals contribute to the establishment of a stem cell niche.
