## Supplemental Table 6 for "Evolving stem cell fate capacities and transcriptional priming in the developing olfactory epithelium"

### Sheet: Animals
Resource_Type	Resource_Name	Source
Mouse line	Ascl1CreER/+; R26Ai9/+	Kim et al. 2011; Madisen et al. 2010
Mouse line	Ascl1CreER/+; R26Ai9/+; p63lox/+	Kim et al. 2011; Madisen et al. 2010; Mills et al. 2002
Mouse line	Krt5-CreER(T2)-Tg; R26Ai14/+	Indra et al. 1999; Madisen et al. 2010
Mouse line	Krt5-CreER(T2)-Tg; R26Ai14/+; p63lox/+	Indra et al. 1999; Madisen et al. 2010; Mills et al. 2002
Mouse line	Krt5-CreER(T2)-Tg; R26YFP/YFP	Indra et al. 1999; Srinivas et al. 2001
Mouse line	R26Ai14/+	Srinivas et al. 2001
Mouse line	C57Bl/6	Jackson Laboratory

### Sheet: Key_Resources
Resource_Type	Resource_Name	Source	Catalog Number	Host
Primary antibody	Monoclonal Mouse anti‑Human TP63 / p63 Antibody (clone 4A4)	LSBio	LS-C763401	Mouse
Primary antibody	Rat monoclonal anti-SOX2 antibody, clone Btjce	Invitrogen	14-9811-82; RRID:AB_11219471	Rat
Primary antibody	Rabbit polyclonal anti-Keratin 5 antibody	MilliporeSigma	SAB4501651; RRID:AB_10747046	Rabbit
Primary antibody	Rabbit polyclonal anti-SOX9 antibody	MilliporeSigma	AB5535; RRID:AB_2239761	Rabbit
Primary antibody	Sheep polyclonal anti-EBF2 antibody	Invitrogen	PA5-47890; RRID:AB_2577232	Sheep
Primary antibody	Goat polyclonal anti-mouse IL-33 antibody	R&D Systems	AF3626; RRID:AB_884269	Goat
Primary antibody	Rabbit polyclonal anti-PCNA antibody	Proteintech	10205-2-AP; RRID:AB_2160330	Rabbit
Secondary antibody	Goat anti-Rat IgG (H+L) Highly Cross-Adsorbed Secondary Antibody, Alexa Fluor™ Plus 488	Invitrogen	RRID:AB_2896331
Secondary antibody	Goat anti-Mouse IgG (H+L) Highly Cross-Adsorbed Secondary Antibody, Alexa Fluor™ Plus 647	Invitrogen	RRID:AB_2633277
Secondary antibody	Goat anti-Rat IgG (H+L) Highly Cross-Adsorbed Secondary Antibody, Alexa Fluor™ Plus 555	Invitrogen	RRID:AB_2896332
Secondary antibody	Goat anti-Rabbit IgG (H+L) Highly Cross-Adsorbed Secondary Antibody, Alexa Fluor™ Plus 594	Invitrogen	RRID:AB_2762824
Secondary antibody	Donkey anti-Goat IgG (H+L) Highly Cross-Adsorbed Secondary Antibody, Alexa Fluor™ Plus 647	Invitrogen	RRID:AB_2762840
Sequencing reagents	10x Genomics Chromium Next GEM Single Cell 3′ Kit v3.1	10x Genomics	PN-1000268
Sequencing reagents	Dual Index Kit TT Set A	10x Genomics	PN-1000215

### Sheet: Software_and_Analysis
Category	Tool_or_Package	Version	Provider_or_URL
Operating system	Microsoft Windows 11 Enterprise	10.0.26100 (Build 26100)	local analysis workstation
Language/runtime	R	4.4.2	https://www.r-project.org/
Environment management	renv	1.2.2	https://rstudio.github.io/renv/
Package repositories	Bioconductor release	3.20	https://bioconductor.org/
scRNA-seq analysis	Seurat	5.4.0	https://satijalab.org/seurat/
Seurat object infrastructure	SeuratObject	5.3.0	https://satijalab.github.io/seurat-object/
Trajectory inference	slingshot	2.14.0	https://bioconductor.org/packages/slingshot/
Differential expression along pseudotime	tradeSeq	1.20.0	https://bioconductor.org/packages/tradeSeq/
Cell-cell communication	CellChat	2.2.0	https://github.com/jinworks/CellChat
Bioconductor container	SingleCellExperiment	1.28.1	https://bioconductor.org/packages/SingleCellExperiment/
Bioconductor infrastructure	S4Vectors	0.44.0	https://bioconductor.org/packages/S4Vectors/
Plotting	ggplot2	4.0.1	https://ggplot2.tidyverse.org/
Data wrangling	dplyr	1.1.4	https://dplyr.tidyverse.org/
Data wrangling	tidyr	1.3.2	https://tidyr.tidyverse.org/
Data wrangling	tibble	3.3.0	https://tibble.tidyverse.org/
Figure assembly	patchwork	1.3.2	https://patchwork.data-imaginist.com/
Figure assembly	cowplot	1.2.0	https://wilkelab.org/cowplot/
Scales and palettes	scales	1.4.0	https://scales.r-lib.org/
Scales and palettes	RColorBrewer	1.1-3	https://cran.r-project.org/package=RColorBrewer
Path management	here	1.0.2	https://cran.r-project.org/package=here
Checksums/reproducibility	digest	0.6.37	https://cran.r-project.org/package=digest
Visualization helper for Seurat	SeuratExtend	1.2.4	https://github.com/huayc09/SeuratExtend
Image visualization and manipulation	Fiji	1.54t	https://imagej.net/software/fiji/downloads
Fastq file manipulation	Cell Ranger	9.0.1	https://www.10xgenomics.com/support/software/cell-ranger
